# GlycoEnzDB: A database of enzymes involved in human glycosylation

**DOI:** 10.1101/2025.08.30.673257

**Authors:** Yusen Zhou, Vishnu Ghosh, Shriramprasad Venkatesan, Shyam Sriram, Edward Sobczak, Srirangaraj Setlur, Rudiyanto Gunawan, Sriram Neelamegham

## Abstract

The glycan distribution on cells is governed by the stochastic activity of different families of enzymes that are together called ‘glycoEnzymes’. These include ~400 gene products or 2% of the proteome, that have recently been curated in an ontology called GlycoEnzOnto. With the goal of making this ontology more accessible to the larger biomedical and biotechnology community, we organized a web resource called GlycoEnzDB, presenting this enzyme classification both in terms of enzyme function and the pathways that they participate in. This information is linked to i) Figures from the “Essentials of Glycobiology” textbook, ii) General gene, enzyme and pathway data appearing in external databases, iii) Manual and generative-artificial intelligence (AI) based text describing the function and pathways regulated by these entities, iv) Single-cell expression data across cell lines, normal human cell-types and tissue, and v) CRISPR-knockout/activation/inactivation and Transcription factor activity predictions. Whereas these data are curated for human glycoEnzymes, the knowledge framework may be extended to other species also. The user–friendly web interface is accessible at www.virtualglycome.org/glycoenzdb.
