## Supplementary Tables for "GlycoEnzDB: A database of enzymes involved in human glycosylation"

### Sheet: TableS1-Function
Supplemental Table S1. Function classification of human glycoEnzymes
Gene/Enzyme name	Function (More detail going from left to right)
FUT1	GlycosylT	FucosylT	α2FucosylT
FUT2	GlycosylT	FucosylT	α2FucosylT
FUT3	GlycosylT	FucosylT	α3FucosylT
FUT4	GlycosylT	FucosylT	α3FucosylT
FUT5	GlycosylT	FucosylT	α3FucosylT
FUT6	GlycosylT	FucosylT	α3FucosylT
FUT7	GlycosylT	FucosylT	α3FucosylT
FUT9	GlycosylT	FucosylT	α3FucosylT
FUT3	GlycosylT	FucosylT	α4FucosylT
FUT5	GlycosylT	FucosylT	α4FucosylT
FUT8	GlycosylT	FucosylT	α6FucosylT
POFUT1	GlycosylT	FucosylT	O-Fuc
POFUT2	GlycosylT	FucosylT	O-Fuc
POFUT3	GlycosylT	FucosylT	O-Fuc
POFUT4	GlycosylT	FucosylT	O-Fuc
ST3GAL1	GlycosylT	SialylT	α2-3SialylT
ST3GAL3	GlycosylT	SialylT	α2-3SialylT
ST3GAL4	GlycosylT	SialylT	α2-3SialylT
ST3GAL6	GlycosylT	SialylT	α2-3SialylT
ST3GAL2	GlycosylT	SialylT	α2-3SialylT
ST3GAL5	GlycosylT	SialylT	α2-3SialylT
ST6GALNAC1	GlycosylT	SialylT	α2-6SialylT
ST6GALNAC2	GlycosylT	SialylT	α2-6SialylT
ST6GAL1	GlycosylT	SialylT	α2-6SialylT
ST6GAL2	GlycosylT	SialylT	α2-6SialylT
ST6GALNAC3	GlycosylT	SialylT	α2-6SialylT
ST6GALNAC4	GlycosylT	SialylT	α2-6SialylT
ST6GALNAC5	GlycosylT	SialylT	α2-6SialylT
ST6GALNAC6	GlycosylT	SialylT	α2-6SialylT
ST8SIA6	GlycosylT	SialylT	α2-8SialylT
ST8SIA2	GlycosylT	SialylT	α2-8SialylT
ST8SIA4	GlycosylT	SialylT	α2-8SialylT
ST8SIA3	GlycosylT	SialylT	α2-8SialylT
ST8SIA1	GlycosylT	SialylT	α2-8SialylT
ST8SIA5	GlycosylT	SialylT	α2-8SialylT
B3GAT3	GlycosylT	GlcAT	β3GlcAT[O-Xyl]
HAS1	GlycosylT	GlcAT	β3GlcAT[HAS]
HAS2	GlycosylT	GlcAT	β3GlcAT[HAS]
HAS3	GlycosylT	GlcAT	β3GlcAT[HAS]
LARGE1	GlycosylT	GlcAT	β3GlcAT[O-Man]
LARGE2	GlycosylT	GlcAT	β3GlcAT[O-Man]
EXT1	GlycosylT	GlcAT	β4GlcAT[HS]
EXT2	GlycosylT	GlcAT	β4GlcAT[HS]
CHSY3	GlycosylT	GlcAT	β3GlcAT[CS]
CHSY1	GlycosylT	GlcAT	β3GlcAT[CS]
CHPF	GlycosylT	GlcAT	β3GlcAT[CS]
CHPF2	GlycosylT	GlcAT	β3GlcAT[CS]
B3GAT1	GlycosylT	GlcAT	β3GlcAT[HNK-1]
B3GAT2	GlycosylT	GlcAT	β3GlcAT[HNK-1]
B4GAT1	GlycosylT	GlcAT	β4GlcAT[O-Man]
UGT1A1	GlycosylT	GlcAT	Metabolic-GlcAT
UGT1A10	GlycosylT	GlcAT	Metabolic-GlcAT
UGT1A3	GlycosylT	GlcAT	Metabolic-GlcAT
UGT1A4	GlycosylT	GlcAT	Metabolic-GlcAT
UGT1A5	GlycosylT	GlcAT	Metabolic-GlcAT
UGT1A6	GlycosylT	GlcAT	Metabolic-GlcAT
UGT1A7	GlycosylT	GlcAT	Metabolic-GlcAT
UGT1A8	GlycosylT	GlcAT	Metabolic-GlcAT
UGT1A9	GlycosylT	GlcAT	Metabolic-GlcAT
UGT2A1	GlycosylT	GlcAT	Metabolic-GlcAT
UGT2B10	GlycosylT	GlcAT	Metabolic-GlcAT
UGT2B17	GlycosylT	GlcAT	Metabolic-GlcAT
UGT2B28	GlycosylT	GlcAT	Metabolic-GlcAT
UGT2B4	GlycosylT	GlcAT	Metabolic-GlcAT
UGT2A2	GlycosylT	GlcAT	Metabolic-GlcAT
UGT2A3	GlycosylT	GlcAT	Metabolic-GlcAT
UGT2B11	GlycosylT	GlcAT	Metabolic-GlcAT
UGT2B15	GlycosylT	GlcAT	Metabolic-GlcAT
UGT2B7	GlycosylT	GlcAT	Metabolic-GlcAT
UGT3A1	GlycosylT	GlcAT	Metabolic-GlcAT
UGT3A2	GlycosylT	GlcAT	Metabolic-GlcAT
ALG5	GlycosylT	GlcT	ALG
ALG6	GlycosylT	GlcT	ALG
ALG8	GlycosylT	GlcT	ALG
ALG10	GlycosylT	GlcT	ALG
ALG10B	GlycosylT	GlcT	ALG
UGGT1	GlycosylT	GlcT	UGGT
UGGT2	GlycosylT	GlcT	UGGT
UGCG	GlycosylT	GlcT	UGCG
POGLUT1	GlycosylT	GlcT	POGLUT
POGLUT2	GlycosylT	GlcT	POGLUT
POGLUT3	GlycosylT	GlcT	POGLUT
B3GLCT	GlycosylT	GlcT	POFUT
PLOD3	GlycosylT	GalT	Collagen
COLGALT1	GlycosylT	GalT	Collagen
COLGALT2	GlycosylT	GalT	Collagen
ABO	GlycosylT	GalT	α3GalT[ABO]
B4GALT1	GlycosylT	GalT	β4GalT[Type2-LacNAc]
B4GALT3	GlycosylT	GalT	β4GalT[Type2-LacNAc]
B4GALT4	GlycosylT	GalT	β4GalT[Type2-LacNAc]
B4GALT2	GlycosylT	GalT	β4GalT[Type2-LacNAc]
B4GALT5	GlycosylT	GalT	β4GalT[Type2-LacNAc]
B3GALT1	GlycosylT	GalT	β3GalT[Type1-LacNAc]
B3GALT2	GlycosylT	GalT	β3GalT[Type1-LacNAc]
C1GALT1	GlycosylT	GalT	β3GalT[Core1]
B3GALT5	GlycosylT	GalT	β3GalT
A4GALT	GlycosylT	GalT	β4GalT[GSL]
B3GALT4	GlycosylT	GalT	β4GalT[GSL]
B4GALT6	GlycosylT	GalT	β4GalT[GSL]
UGT8	GlycosylT	GalT	GalT[GSL]
B4GALT7	GlycosylT	GalT	β4GalT[GAG]
B3GALT6	GlycosylT	GalT	β3GalT[GAG]
PIGZ	GlycosylT	ManT	α2ManT
ALG9	GlycosylT	ManT	α2ManT
ALG11	GlycosylT	ManT	α2ManT
ALG3	GlycosylT	ManT	α3ManT
ALG2	GlycosylT	ManT	α3ManT
PIGM	GlycosylT	ManT	α4ManT
ALG1	GlycosylT	ManT	α4ManT
PIGV	GlycosylT	ManT	α6ManT
PIGB	GlycosylT	ManT	α6ManT
ALG12	GlycosylT	ManT	α6ManT
DPM1	GlycosylT	ManT	Dol-P-P
POMT1	GlycosylT	ManT	O-Man
POMT2	GlycosylT	ManT	O-Man
TMTC1	GlycosylT	ManT	TMTC[Cad]
TMTC2	GlycosylT	ManT	TMTC[Cad]
TMTC3	GlycosylT	ManT	TMTC[Cad]
TMTC4	GlycosylT	ManT	TMTC[Cad]
DPY19L1	GlycosylT	ManT	c-Man
DPY19L2	GlycosylT	ManT	c-Man
DPY19L3	GlycosylT	ManT	c-Man
DPY19L4	GlycosylT	ManT	c-Man
LARGE1	GlycosylT	XylT	α3XylT[O-Man]
LARGE2	GlycosylT	XylT	α3XylT[O-Man]
RXYLT1	GlycosylT	XylT	β4XylT
GXYLT1	GlycosylT	XylT	α3XylT
GXYLT2	GlycosylT	XylT	α3XylT
XXYLT1	GlycosylT	XylT	α3XylT
LARGE1	GlycosylT	XylT	XylT[GAG]
LARGE2	GlycosylT	XylT	XylT[GAG]
RXYLT1	GlycosylT	XylT	XylT[GAG]
GXYLT1	GlycosylT	XylT	XylT[GAG]
GXYLT2	GlycosylT	XylT	XylT[GAG]
XXYLT1	GlycosylT	XylT	XylT[GAG]
XYLT1	GlycosylT	XylT	XylT[GAG]
XYLT2	GlycosylT	XylT	XylT[GAG]
GALNT1	GlycosylT	GalNAcT	ppGalNAcT
GALNT10	GlycosylT	GalNAcT	ppGalNAcT
GALNT11	GlycosylT	GalNAcT	ppGalNAcT
GALNT12	GlycosylT	GalNAcT	ppGalNAcT
GALNT13	GlycosylT	GalNAcT	ppGalNAcT
GALNT14	GlycosylT	GalNAcT	ppGalNAcT
GALNT15	GlycosylT	GalNAcT	ppGalNAcT
GALNT16	GlycosylT	GalNAcT	ppGalNAcT
GALNT17	GlycosylT	GalNAcT	ppGalNAcT
GALNT18	GlycosylT	GalNAcT	ppGalNAcT
GALNT19	GlycosylT	GalNAcT	ppGalNAcT
GALNT2	GlycosylT	GalNAcT	ppGalNAcT
GALNT3	GlycosylT	GalNAcT	ppGalNAcT
GALNT4	GlycosylT	GalNAcT	ppGalNAcT
GALNT5	GlycosylT	GalNAcT	ppGalNAcT
GALNT6	GlycosylT	GalNAcT	ppGalNAcT
GALNT7	GlycosylT	GalNAcT	ppGalNAcT
GALNT8	GlycosylT	GalNAcT	ppGalNAcT
GALNT9	GlycosylT	GalNAcT	ppGalNAcT
CHSY3	GlycosylT	GalNAcT	β4GalNAcT[CS]
CHSY1	GlycosylT	GalNAcT	β4GalNAcT[CS]
CHPF	GlycosylT	GalNAcT	β4GalNAcT[CS]
CSGALNACT2	GlycosylT	GalNAcT	β4GalNAcT[CS]
CHPF2	GlycosylT	GalNAcT	β4GalNAcT[CS]
CSGALNACT1	GlycosylT	GalNAcT	β4GalNAcT[CS]
ABO	GlycosylT	GalNAcT	α3GalNAcT[ABO]
B3GALNT2	GlycosylT	GalNAcT	β3GalNAcT
PGAP4	GlycosylT	GalNAcT	β4GalNAcT
B4GALNT1	GlycosylT	GalNAcT	β4GalNAcT
B3GALNT1	GlycosylT	GalNAcT	β2GalNAcT
B4GALNT3	GlycosylT	GalNAcT	β4GalNAcT[LacdiNAc]
B4GALNT4	GlycosylT	GalNAcT	β4GalNAcT[LacdiNAc]
B4GALNT2	GlycosylT	GalNAcT	β4GalNAcT[Sda]
POMGNT1	GlycosylT	GlcNAcT	β2GlcNAcT[O-Man]
POMGNT2	GlycosylT	GlcNAcT	β4GlcNAcT[O-Man]
MGAT5B	GlycosylT	GlcNAcT	β6GlcNAcT[O-Man]
GCNT3	GlycosylT	GlcNAcT	β6GlcNAcT
GCNT1	GlycosylT	GlcNAcT	β6GlcNAcT
GCNT4	GlycosylT	GlcNAcT	β6GlcNAcT
MGAT5	GlycosylT	GlcNAcT	β6GlcNAcT
GCNT2	GlycosylT	GlcNAcT	β6GlcNAcT
B3GNT6	GlycosylT	GlcNAcT	β3GlcNAcT
B3GNT3	GlycosylT	GlcNAcT	β3GlcNAcT
B3GNT5	GlycosylT	GlcNAcT	β3GlcNAcT
B3GNT2	GlycosylT	GlcNAcT	β3GlcNAcT
B3GNT7	GlycosylT	GlcNAcT	β3GlcNAcT
B3GNT4	GlycosylT	GlcNAcT	β3GlcNAcT
B3GNT8	GlycosylT	GlcNAcT	β3GlcNAcT
A4GNT	GlycosylT	GlcNAcT	α4GlcNAcT
LFNG	GlycosylT	GlcNAcT	β3GlcNAcT[O-Fuc]
MFNG	GlycosylT	GlcNAcT	β3GlcNAcT[O-Fuc]
RFNG	GlycosylT	GlcNAcT	β3GlcNAcT[O-Fuc]
MGAT1	GlycosylT	GlcNAcT	β2GlcNAcT
MGAT2	GlycosylT	GlcNAcT	β2GlcNAcT
MGAT3	GlycosylT	GlcNAcT	β4GlcNAcT
MGAT4A	GlycosylT	GlcNAcT	β4GlcNAcT
MGAT4B	GlycosylT	GlcNAcT	β4GlcNAcT
MGAT4C	GlycosylT	GlcNAcT	β4GlcNAcT
ALG13	GlycosylT	GlcNAcT	β4GlcNAcT
ALG14	GlycosylT	GlcNAcT	β4GlcNAcT
POMGNT2	GlycosylT	GlcNAcT	GlcNAcT
MGAT5B	GlycosylT	GlcNAcT	GlcNAcT
POMGNT1	GlycosylT	GlcNAcT	GlcNAcT
OGT	GlycosylT	GlcNAcT	GlcNAcT
GCNT3	GlycosylT	GlcNAcT	GlcNAcT
B3GNT6	GlycosylT	GlcNAcT	GlcNAcT
A4GNT	GlycosylT	GlcNAcT	GlcNAcT
GCNT1	GlycosylT	GlcNAcT	GlcNAcT
GCNT4	GlycosylT	GlcNAcT	GlcNAcT
B3GNT3	GlycosylT	GlcNAcT	GlcNAcT
LFNG	GlycosylT	GlcNAcT	GlcNAcT
MFNG	GlycosylT	GlcNAcT	GlcNAcT
RFNG	GlycosylT	GlcNAcT	GlcNAcT
MGAT1	GlycosylT	GlcNAcT	GlcNAcT
MGAT2	GlycosylT	GlcNAcT	GlcNAcT
MGAT3	GlycosylT	GlcNAcT	GlcNAcT
MGAT4A	GlycosylT	GlcNAcT	GlcNAcT
MGAT4B	GlycosylT	GlcNAcT	GlcNAcT
MGAT4C	GlycosylT	GlcNAcT	GlcNAcT
MGAT5	GlycosylT	GlcNAcT	GlcNAcT
GNPTAB	GlycosylT	GlcNAcT	GlcNAcT
GCNT2	GlycosylT	GlcNAcT	GlcNAcT
HAS1	GlycosylT	GlcNAcT	GlcNAcT
HAS2	GlycosylT	GlcNAcT	GlcNAcT
HAS3	GlycosylT	GlcNAcT	GlcNAcT
EXT1	GlycosylT	GlcNAcT	GlcNAcT
EXT2	GlycosylT	GlcNAcT	GlcNAcT
EXTL1	GlycosylT	GlcNAcT	GlcNAcT
EXTL2	GlycosylT	GlcNAcT	GlcNAcT
EXTL3	GlycosylT	GlcNAcT	GlcNAcT
PIGA	GlycosylT	GlcNAcT	GlcNAcT
B3GNT5	GlycosylT	GlcNAcT	GlcNAcT
EOGT	GlycosylT	GlcNAcT	GlcNAcT
B3GNT2	GlycosylT	GlcNAcT	GlcNAcT
B3GNT7	GlycosylT	GlcNAcT	GlcNAcT
B3GNT4	GlycosylT	GlcNAcT	GlcNAcT
B3GNT8	GlycosylT	GlcNAcT	GlcNAcT
DPAGT1	GlycosylT	GlcNAcT	GlcNAcT
ALG13	GlycosylT	GlcNAcT	GlcNAcT
ALG14	GlycosylT	GlcNAcT	GlcNAcT
HAS1	GlycosylT	GlcNAcT	β4GlcNAcT[HAS]
HAS2	GlycosylT	GlcNAcT	β4GlcNAcT[HAS]
HAS3	GlycosylT	GlcNAcT	β4GlcNAcT[HAS]
EXT1	GlycosylT	GlcNAcT	β4GlcNAcT[HS]
EXT2	GlycosylT	GlcNAcT	β4GlcNAcT[HS]
EXTL1	GlycosylT	GlcNAcT	α4GlcNAcT[HS]
EXTL2	GlycosylT	GlcNAcT	α4GlcNAcT[HS]
EXTL3	GlycosylT	GlcNAcT	α4GlcNAcT[HS]
FKTN	GlycosylT	RibitolT
FKRP	GlycosylT	RibitolT
GNPNAT1	Other transferases	AcetylT
CASD1	Other transferases	AcetylT
HGSNAT	Other transferases	AcetylT
PIGW	Other transferases	AcylT
GFPT2	Other transferases	AminoT
GFPT1	Other transferases	CytidylylT
CMAS	Other transferases	CytidylylT
CRPPA	Other transferases	CytidylylT
GMPPB	Other transferases	GuanylT
GMPPA	Other transferases	GuanylT
FPGT	Other transferases	GuanylylT
STT3A	Other transferases	OST
STT3B	Other transferases	OST
TPST1	Other transferases	SulfoT	Protein
TPST2	Other transferases	SulfoT	Protein
GAL3ST4	Other transferases	SulfoT	Gal3ST
GAL3ST2	Other transferases	SulfoT	Gal3ST
GAL3ST3	Other transferases	SulfoT	Gal3ST
GAL3ST1	Other transferases	SulfoT	Gal3ST
CHST1	Other transferases	SulfoT	Gal6ST
CHST8	Other transferases	SulfoT	GalNAc4ST
CHST9	Other transferases	SulfoT	GalNAc4ST
CHST4	Other transferases	SulfoT	GlcNAc6ST
CHST2	Other transferases	SulfoT	GlcNAc6ST
CHST5	Other transferases	SulfoT	GlcNAc6ST
CHST6	Other transferases	SulfoT	GlcNAc6ST
CHST10	Other transferases	SulfoT	GlcA3ST
CHST14	Other transferases	SulfoT	GalNAc4ST[CS]
CHST15	Other transferases	SulfoT	GalNAc4ST[CS]
CHST3	Other transferases	SulfoT	GalNAc6ST[CS]
CHST7	Other transferases	SulfoT	GalNAc6ST[CS]
CHST11	Other transferases	SulfoT	CS4ST
CHST12	Other transferases	SulfoT	CS4ST
CHST13	Other transferases	SulfoT	CS4ST
HS2ST1	Other transferases	SulfoT	GlcA_IdoA2ST
UST	Other transferases	SulfoT	GlcA_IdoA2ST
HS3ST1	Other transferases	SulfoT	GlcNAc3ST[HS]
HS3ST2	Other transferases	SulfoT	GlcNAc3ST[HS]
HS3ST3A1	Other transferases	SulfoT	GlcNAc3ST[HS]
HS3ST3B1	Other transferases	SulfoT	GlcNAc3ST[HS]
HS3ST4	Other transferases	SulfoT	GlcNAc3ST[HS]
HS3ST5	Other transferases	SulfoT	GlcNAc3ST[HS]
HS3ST6	Other transferases	SulfoT	GlcNAc3ST[HS]
HS6ST1	Other transferases	SulfoT	GlcNAc6ST[HS]
HS6ST2	Other transferases	SulfoT	GlcNAc6ST[HS]
HS6ST3	Other transferases	SulfoT	GlcNAc6ST[HS]
NDST1	Other transferases	SulfoT	N-sulfation[HS]
NDST2	Other transferases	SulfoT	N-sulfation[HS]
NDST3	Other transferases	SulfoT	N-sulfation[HS]
NDST4	Other transferases	SulfoT	N-sulfation[HS]
UGP2	Other transferases	UridylylT
UAP1	Other transferases	UridylylT
GALT	Other transferases	UridylylT
PIGO	Other transferases	ethanolamine-PT(EtNP-T)
PIGG	Other transferases	ethanolamine-PT(EtNP-T)
PIGN	Other transferases	ethanolamine-PT(EtNP-T)
SIAE	Modifying enzyme	Acetylesterase
NDST1	Modifying enzyme	Deacetylase
NDST2	Modifying enzyme	Deacetylase
NDST3	Modifying enzyme	Deacetylase
NDST4	Modifying enzyme	Deacetylase
AMDHD2	Modifying enzyme	Deacetylase
PIGL	Modifying enzyme	Deacetylase
UXS1	Modifying enzyme	Decarboxylase
GMDS	Modifying enzyme	Dehydratase
UGDH	Modifying enzyme	Dehydrogenase
PLOD1	Modifying enzyme	Dioxygenase
PLOD2	Modifying enzyme	Dioxygenase
GLCE	Modifying enzyme	Epimerase
GALE	Modifying enzyme	Epimerase
GNE	Modifying enzyme	Epimerase
RENBP	Modifying enzyme	Epimerase
DSEL	Modifying enzyme	Epimerase
DSE	Modifying enzyme	Epimerase
GNPDA1	Modifying enzyme	Isomerase
GNPDA2	Modifying enzyme	Isomerase
PGM3	Modifying enzyme	Isomerase
GPI	Modifying enzyme	Isomerase
PGM2	Modifying enzyme	Isomerase
PGM1	Modifying enzyme	Isomerase
MPI	Modifying enzyme	Isomerase
PMM2	Modifying enzyme	Isomerase
PMM1	Modifying enzyme	Isomerase
PAPSS1	Modifying enzyme	Kinase
PAPSS2	Modifying enzyme	Kinase
POMK	Modifying enzyme	Kinase
NAGK	Modifying enzyme	Kinase
HK2	Modifying enzyme	Kinase
HK1	Modifying enzyme	Kinase
HK3	Modifying enzyme	Kinase
GCK	Modifying enzyme	Kinase
GALK2	Modifying enzyme	Kinase
GALK1	Modifying enzyme	Kinase
FCSK	Modifying enzyme	Kinase
GNE	Modifying enzyme	Kinase
FAM20B	Modifying enzyme	Kinase
G6PC1	Modifying enzyme	Phosphatase
PXYLP1	Modifying enzyme	Phosphatase
MPPE1	Modifying enzyme	Phosphoesterase
ARSK	Modifying enzyme	Sulfatase	GlcA2S-Sulfatase
ARSA	Modifying enzyme	Sulfatase	Gal3S-Sulfatase
GALNS	Modifying enzyme	Sulfatase	Gal6S-Sulfatase
SGSH	Modifying enzyme	Sulfatase	GlcNS-Sulfatase
ARSG	Modifying enzyme	Sulfatase	GlcN3S-Sulfatase
SULF1	Modifying enzyme	Sulfatase	GlcN6S-Sulfatase
SULF2	Modifying enzyme	Sulfatase	GlcN6S-Sulfatase
GNS	Modifying enzyme	Sulfatase	GlcNAc6S-Sulfatase
ARSB	Modifying enzyme	Sulfatase	GalNAc4S-Sulfatase
GALNS	Modifying enzyme	Sulfatase	GalNAc6S-Sulfatase
IDS	Modifying enzyme	Sulfatase	IdoA2S-Sulfatase
PAPSS1	Modifying enzyme	Sulfurylase
PAPSS2	Modifying enzyme	Sulfurylase
GFUS	Modifying enzyme	Synthase
NANS	Modifying enzyme	Synthase
PIGK	Modifying enzyme	Transamidase
GPAA1	Modifying enzyme	Transamidase
ENGASE	Glycosidase	Endoglycosidase
FUCA1	Glycosidase	Fucosidase
FUCA2	Glycosidase	Fucosidase
GALC	Glycosidase	Galactosidase
GLA	Glycosidase	Galactosidase
GLB1	Glycosidase	Galactosidase
MOGS	Glycosidase	Glucosidase
GANAB	Glycosidase	Glucosidase
GBA1	Glycosidase	Glucosidase
GBA2	Glycosidase	Glucosidase
GBA3	Glycosidase	Glucosidase
PGGHG	Glycosidase	Glucosidase
HPSE	Glycosidase	Glucuronidase
GUSB	Glycosidase	Glucuronidase
HPSE2	Glycosidase	Glucuronidase
IDUA	Glycosidase	Iduronidase
NAGLU	Glycosidase	N-Acetylgalactosaminidase
SPAM1	Glycosidase	N-Acetylgalactosaminidase
NAGA	Glycosidase	N-Acetylgalactosaminidase
HEXA	Glycosidase	N-Acetylgalactosaminidase
HEXB	Glycosidase	N-Acetylgalactosaminidase
OGA	Glycosidase	N-Acetylglucosaminidase
NAGPA	Glycosidase	N-Acetylglucosaminidase
AGA	Glycosidase	N-Acetylglucosaminidase
CTBS	Glycosidase	N-Acetylglucosaminidase
ENGASE	Glycosidase	N-Acetylglucosaminidase
HYAL1	Glycosidase	N-Acetylglucosaminidase
HYAL2	Glycosidase	N-Acetylglucosaminidase
HYAL3	Glycosidase	N-Acetylglucosaminidase
HYAL4	Glycosidase	N-Acetylglucosaminidase
HEXA	Glycosidase	N-Acetylglucosaminidase
HEXB	Glycosidase	N-Acetylglucosaminidase
EDEM1	Glycosidase	Mannosidase
EDEM2	Glycosidase	Mannosidase
EDEM3	Glycosidase	Mannosidase
MAN1A1	Glycosidase	Mannosidase
MAN1A2	Glycosidase	Mannosidase
MAN1B1	Glycosidase	Mannosidase
MAN1C1	Glycosidase	Mannosidase
MAN2A1	Glycosidase	Mannosidase
MAN2A2	Glycosidase	Mannosidase
MANEA	Glycosidase	Mannosidase
MAN2B1	Glycosidase	Mannosidase
MAN2B2	Glycosidase	Mannosidase
MANBA	Glycosidase	Mannosidase
MAN2C1	Glycosidase	Mannosidase
NEU1	Glycosidase	Sialidase
NEU3	Glycosidase	Sialidase
NEU4	Glycosidase	Sialidase
NEU2	Glycosidase	Sialidase
M6PR	Transporter	Lysosomal Transport
IGF2R	Transporter	Lysosomal Transport
SLC2A1	Transporter	Monosaccharide Transporter
SLC2A10	Transporter	Monosaccharide Transporter
SLC2A12	Transporter	Monosaccharide Transporter
SLC2A2	Transporter	Monosaccharide Transporter
SLC2A3	Transporter	Monosaccharide Transporter
SLC2A4	Transporter	Monosaccharide Transporter
SLC2A5	Transporter	Monosaccharide Transporter
SLC2A8	Transporter	Monosaccharide Transporter
SLC35B2	Transporter	PAPS Transporter
SLC35B3	Transporter	PAPS Transporter
SLC35B4	Transporter	Nucleotide-Sugar Transporter
SLC35D2	Transporter	Nucleotide-Sugar Transporter
SLC35A3	Transporter	Nucleotide-Sugar Transporter
SLC35D1	Transporter	Nucleotide-Sugar Transporter
SLC35A2	Transporter	Nucleotide-Sugar Transporter
SLC35C1	Transporter	Nucleotide-Sugar Transporter
SLC35A1	Transporter	Nucleotide-Sugar Transporter
CALR	Regulator	Chaperone-processing
CANX	Regulator	Chaperone-processing
DNAJB11	Regulator	Chaperone-processing
DNAJC10	Regulator	Chaperone-processing
ERLEC1	Regulator	Chaperone-processing
HSP90B1	Regulator	Chaperone-processing
HSPA5	Regulator	Chaperone-processing
HYOU1	Regulator	Chaperone-processing
LMAN2	Regulator	Chaperone-processing
OS9	Regulator	Chaperone-processing
SEL1L	Regulator	Chaperone-processing
C1GALT1C1	Regulator	Chaperone-processing
CEMIP	Regulator	Cofactor
CEMIP2	Regulator	Cofactor
PIGC	Regulator	Cofactor
PIGH	Regulator	Cofactor
PIGQ	Regulator	Cofactor
PIGP	Regulator	Cofactor
PIGY	Regulator	Cofactor
PIGF	Regulator	Cofactor
PIGS	Regulator	Cofactor
PIGT	Regulator	Cofactor
PIGX	Regulator	Cofactor
PIGU	Regulator	Cofactor
PRKCSH	Regulator	Enhancer
GNPTG	Regulator	Enhancer
DPM2	Regulator	Enhancer
DPM3	Regulator	Enhancer
DAD1	Regulator	Enhancer
DDOST	Regulator	Enhancer
RPN1	Regulator	Enhancer
RPN2	Regulator	Enhancer
GBGT1	Putative/Inactive
ALG1L	Putative/Inactive
ALG1L2	Putative/Inactive
A3GALT2	Putative/Inactive
CMAHP	Putative/Inactive

### Sheet: TableS2-Pathway
Supplemental Table S2. Pathway classification of human glycoEnzymes
Gene/Enzyme name	Pathways (More detail going from left to right)
DPY19L1	Biosynthesis	Core	c-Mannose
DPY19L2	Biosynthesis	Core	c-Mannose
DPY19L3	Biosynthesis	Core	c-Mannose
DPY19L4	Biosynthesis	Core	c-Mannose
PIGA	Biosynthesis	Core	Glycolipid	GPI-linked
PIGC	Biosynthesis	Core	Glycolipid	GPI-linked
PIGH	Biosynthesis	Core	Glycolipid	GPI-linked
PIGP	Biosynthesis	Core	Glycolipid	GPI-linked
PIGQ	Biosynthesis	Core	Glycolipid	GPI-linked
PIGY	Biosynthesis	Core	Glycolipid	GPI-linked
PIGL	Biosynthesis	Core	Glycolipid	GPI-linked
PIGW	Biosynthesis	Core	Glycolipid	GPI-linked
PIGM	Biosynthesis	Core	Glycolipid	GPI-linked
PIGX	Biosynthesis	Core	Glycolipid	GPI-linked
PIGV	Biosynthesis	Core	Glycolipid	GPI-linked
PIGN	Biosynthesis	Core	Glycolipid	GPI-linked
PIGB	Biosynthesis	Core	Glycolipid	GPI-linked
PIGO	Biosynthesis	Core	Glycolipid	GPI-linked
PIGF	Biosynthesis	Core	Glycolipid	GPI-linked
PIGG	Biosynthesis	Core	Glycolipid	GPI-linked
PIGZ	Biosynthesis	Core	Glycolipid	GPI-linked
PIGK	Biosynthesis	Core	Glycolipid	GPI-linked
GPAA1	Biosynthesis	Core	Glycolipid	GPI-linked
PIGS	Biosynthesis	Core	Glycolipid	GPI-linked
PIGT	Biosynthesis	Core	Glycolipid	GPI-linked
PIGU	Biosynthesis	Core	Glycolipid	GPI-linked
MPPE1	Biosynthesis	Core	Glycolipid	GPI-linked
PGAP4	Biosynthesis	Core	Glycolipid	GPI-linked
B3GALT4	Biosynthesis	Core	Glycolipid	GPI-linked
DPM2	Biosynthesis	Core	Glycolipid	GPI-linked
UGT8	Biosynthesis	Core	Glycolipid	GSL core	GalCer-related
UGCG	Biosynthesis	Core	Glycolipid	GSL core	GlcCer-related	Ganglioside
B3GALT4	Biosynthesis	Core	Glycolipid	GSL core	GlcCer-related	Ganglioside
B4GALNT1	Biosynthesis	Core	Glycolipid	GSL core	GlcCer-related	Ganglioside
B4GALT6	Biosynthesis	Core	Glycolipid	GSL core	GlcCer-related	Ganglioside
UGCG	Biosynthesis	Core	Glycolipid	GSL core	GlcCer-related	Globo
A4GALT	Biosynthesis	Core	Glycolipid	GSL core	GlcCer-related	Globo
B3GALNT1	Biosynthesis	Core	Glycolipid	GSL core	GlcCer-related	Globo
B4GALT6	Biosynthesis	Core	Glycolipid	GSL core	GlcCer-related	Globo
UGCG	Biosynthesis	Core	Glycolipid	GSL core	GlcCer-related	Lacto-series
B3GALT5	Biosynthesis	Core	Glycolipid	GSL core	GlcCer-related	Lacto-series
B3GNT5	Biosynthesis	Core	Glycolipid	GSL core	GlcCer-related	Lacto-series
B4GALT6	Biosynthesis	Core	Glycolipid	GSL core	GlcCer-related	Lacto-series
UGCG	Biosynthesis	Core	Glycolipid	GSL core	GlcCer-related	Neolacto-series
B3GNT5	Biosynthesis	Core	Glycolipid	GSL core	GlcCer-related	Neolacto-series
B4GALT6	Biosynthesis	Core	Glycolipid	GSL core	GlcCer-related	Neolacto-series
XYLT1	Biosynthesis	Core	GAG	O-Xyl
XYLT2	Biosynthesis	Core	GAG	O-Xyl
B4GALT7	Biosynthesis	Core	GAG	O-Xyl
FAM20B	Biosynthesis	Core	GAG	O-Xyl
B3GALT6	Biosynthesis	Core	GAG	O-Xyl
B3GAT3	Biosynthesis	Core	GAG	O-Xyl
PXYLP1	Biosynthesis	Core	GAG	O-Xyl
CHSY3	Biosynthesis	Elongation	Chondroitin/Dermatan sulfate elongation
CHSY1	Biosynthesis	Elongation	Chondroitin/Dermatan sulfate elongation
CHPF	Biosynthesis	Elongation	Chondroitin/Dermatan sulfate elongation
CSGALNACT2	Biosynthesis	Elongation	Chondroitin/Dermatan sulfate elongation
CHPF2	Biosynthesis	Elongation	Chondroitin/Dermatan sulfate elongation
CSGALNACT1	Biosynthesis	Elongation	Chondroitin/Dermatan sulfate elongation
DSEL	Biosynthesis	Elongation	Chondroitin/Dermatan sulfate elongation
DSE	Biosynthesis	Elongation	Chondroitin/Dermatan sulfate elongation
GLCE	Biosynthesis	Elongation	Heparan sulfate elongation
EXT1	Biosynthesis	Elongation	Heparan sulfate elongation
EXT2	Biosynthesis	Elongation	Heparan sulfate elongation
EXTL1	Biosynthesis	Elongation	Heparan sulfate elongation
EXTL2	Biosynthesis	Elongation	Heparan sulfate elongation
EXTL3	Biosynthesis	Elongation	Heparan sulfate elongation
B4GALT1	Biosynthesis	Elongation	Keratan sulfate elongation
B4GALT3	Biosynthesis	Elongation	Keratan sulfate elongation
B4GALT4	Biosynthesis	Elongation	Keratan sulfate elongation
B3GNT2	Biosynthesis	Elongation	Keratan sulfate elongation
B3GNT7	Biosynthesis	Elongation	Keratan sulfate elongation
HAS1	Biosynthesis	Core	GAG	Hyaluronan
HAS2	Biosynthesis	Core	GAG	Hyaluronan
HAS3	Biosynthesis	Core	GAG	Hyaluronan
DPM2	Biosynthesis	Core	N-linked	Dolichol
DPM1	Biosynthesis	Core	N-linked	Dolichol
DPM3	Biosynthesis	Core	N-linked	Dolichol
ALG5	Biosynthesis	Core	N-linked	Dolichol
DAD1	Biosynthesis	Core	N-linked	Dolichol
DDOST	Biosynthesis	Core	N-linked	Dolichol
RPN1	Biosynthesis	Core	N-linked	Dolichol
RPN2	Biosynthesis	Core	N-linked	Dolichol
STT3A	Biosynthesis	Core	N-linked	Dolichol
STT3B	Biosynthesis	Core	N-linked	Dolichol
ALG3	Biosynthesis	Core	N-linked	Dolichol
ALG9	Biosynthesis	Core	N-linked	Dolichol
ALG12	Biosynthesis	Core	N-linked	Dolichol
ALG6	Biosynthesis	Core	N-linked	Dolichol
ALG8	Biosynthesis	Core	N-linked	Dolichol
ALG10	Biosynthesis	Core	N-linked	Dolichol
ALG10B	Biosynthesis	Core	N-linked	Dolichol
DPAGT1	Biosynthesis	Core	N-linked	Dolichol
ALG13	Biosynthesis	Core	N-linked	Dolichol
ALG14	Biosynthesis	Core	N-linked	Dolichol
ALG1	Biosynthesis	Core	N-linked	Dolichol
ALG2	Biosynthesis	Core	N-linked	Dolichol
ALG11	Biosynthesis	Core	N-linked	Dolichol
MOGS	Biosynthesis	Core	N-linked	Trimming
EDEM1	Biosynthesis	Core	N-linked	Trimming
EDEM2	Biosynthesis	Core	N-linked	Trimming
EDEM3	Biosynthesis	Core	N-linked	Trimming
MAN1A1	Biosynthesis	Core	N-linked	Trimming
MAN1A2	Biosynthesis	Core	N-linked	Trimming
MAN1B1	Biosynthesis	Core	N-linked	Trimming
MAN1C1	Biosynthesis	Core	N-linked	Trimming
MAN2A1	Biosynthesis	Core	N-linked	Trimming
MAN2A2	Biosynthesis	Core	N-linked	Trimming
PRKCSH	Biosynthesis	Core	N-linked	Trimming
GANAB	Biosynthesis	Core	N-linked	Trimming
UGGT1	Biosynthesis	Core	N-linked	Trimming
UGGT2	Biosynthesis	Core	N-linked	Trimming
MANEA	Biosynthesis	Core	N-linked	Trimming
MGAT5B	Biosynthesis	Core	N-linked	Branching
FUT8	Biosynthesis	Core	N-linked	Branching
MGAT1	Biosynthesis	Core	N-linked	Branching
MGAT2	Biosynthesis	Core	N-linked	Branching
MGAT3	Biosynthesis	Core	N-linked	Branching
MGAT4A	Biosynthesis	Core	N-linked	Branching
MGAT4B	Biosynthesis	Core	N-linked	Branching
MGAT4C	Biosynthesis	Core	N-linked	Branching
MGAT5	Biosynthesis	Core	N-linked	Branching
PLOD1	Biosynthesis	Core	O-linked	Collagen
PLOD2	Biosynthesis	Core	O-linked	Collagen
PLOD3	Biosynthesis	Core	O-linked	Collagen
COLGALT1	Biosynthesis	Core	O-linked	Collagen
COLGALT2	Biosynthesis	Core	O-linked	Collagen
B4GALT1	Biosynthesis	Core	O-linked	O-Fucose	POFUT1-type
POFUT1	Biosynthesis	Core	O-linked	O-Fucose	POFUT1-type
LFNG	Biosynthesis	Core	O-linked	O-Fucose	POFUT1-type
MFNG	Biosynthesis	Core	O-linked	O-Fucose	POFUT1-type
RFNG	Biosynthesis	Core	O-linked	O-Fucose	POFUT1-type
POFUT2	Biosynthesis	Core	O-linked	O-Fucose	POFUT2-type
B3GLCT	Biosynthesis	Core	O-linked	O-Fucose	POFUT2-type
POFUT3	Biosynthesis	Core	O-linked	O-Fucose	POFUT[EMI]
POFUT4	Biosynthesis	Core	O-linked	O-Fucose	POFUT[EMI]
POGLUT1	Biosynthesis	Core	O-linked	O-Glucose
POGLUT2	Biosynthesis	Core	O-linked	O-Glucose
POGLUT3	Biosynthesis	Core	O-linked	O-Glucose
GXYLT1	Biosynthesis	Core	O-linked	O-Glucose
GXYLT2	Biosynthesis	Core	O-linked	O-Glucose
XXYLT1	Biosynthesis	Core	O-linked	O-Glucose
POMT1	Biosynthesis	Core	O-linked	O-Mannose	POMT-type	POMGNT1-type
POMT2	Biosynthesis	Core	O-linked	O-Mannose	POMT-type	POMGNT1-type
MGAT5B	Biosynthesis	Core	O-linked	O-Mannose	POMT-type	POMGNT1-type
POMGNT1	Biosynthesis	Core	O-linked	O-Mannose	POMT-type	POMGNT1-type
POMK	Biosynthesis	Core	O-linked	O-Mannose	POMT-type	POMGNT2-type
POMGNT2	Biosynthesis	Core	O-linked	O-Mannose	POMT-type	POMGNT2-type
FKTN	Biosynthesis	Core	O-linked	O-Mannose	POMT-type	POMGNT2-type
FKRP	Biosynthesis	Core	O-linked	O-Mannose	POMT-type	POMGNT2-type
LARGE1	Biosynthesis	Core	O-linked	O-Mannose	POMT-type	POMGNT2-type
LARGE2	Biosynthesis	Core	O-linked	O-Mannose	POMT-type	POMGNT2-type
RXYLT1	Biosynthesis	Core	O-linked	O-Mannose	POMT-type	POMGNT2-type
B4GAT1	Biosynthesis	Core	O-linked	O-Mannose	POMT-type	POMGNT2-type
POMT1	Biosynthesis	Core	O-linked	O-Mannose	POMT-type	POMGNT2-type
POMT2	Biosynthesis	Core	O-linked	O-Mannose	POMT-type	POMGNT2-type
B3GALNT2	Biosynthesis	Core	O-linked	O-Mannose	POMT-type	POMGNT2-type
TMTC1	Biosynthesis	Core	O-linked	O-Mannose	TMTC-type
TMTC2	Biosynthesis	Core	O-linked	O-Mannose	TMTC-type
TMTC3	Biosynthesis	Core	O-linked	O-Mannose	TMTC-type
TMTC4	Biosynthesis	Core	O-linked	O-Mannose	TMTC-type
GALNT1	Biosynthesis	Core	O-linked	O-GalNAc	O-GalNAc init
GALNT10	Biosynthesis	Core	O-linked	O-GalNAc	O-GalNAc init
GALNT11	Biosynthesis	Core	O-linked	O-GalNAc	O-GalNAc init
GALNT12	Biosynthesis	Core	O-linked	O-GalNAc	O-GalNAc init
GALNT13	Biosynthesis	Core	O-linked	O-GalNAc	O-GalNAc init
GALNT14	Biosynthesis	Core	O-linked	O-GalNAc	O-GalNAc init
GALNT15	Biosynthesis	Core	O-linked	O-GalNAc	O-GalNAc init
GALNT16	Biosynthesis	Core	O-linked	O-GalNAc	O-GalNAc init
GALNT17	Biosynthesis	Core	O-linked	O-GalNAc	O-GalNAc init
GALNT18	Biosynthesis	Core	O-linked	O-GalNAc	O-GalNAc init
GALNT19	Biosynthesis	Core	O-linked	O-GalNAc	O-GalNAc init
GALNT2	Biosynthesis	Core	O-linked	O-GalNAc	O-GalNAc init
GALNT3	Biosynthesis	Core	O-linked	O-GalNAc	O-GalNAc init
GALNT4	Biosynthesis	Core	O-linked	O-GalNAc	O-GalNAc init
GALNT5	Biosynthesis	Core	O-linked	O-GalNAc	O-GalNAc init
GALNT6	Biosynthesis	Core	O-linked	O-GalNAc	O-GalNAc init
GALNT7	Biosynthesis	Core	O-linked	O-GalNAc	O-GalNAc init
GALNT8	Biosynthesis	Core	O-linked	O-GalNAc	O-GalNAc init
GALNT9	Biosynthesis	Core	O-linked	O-GalNAc	O-GalNAc init
C1GALT1	Biosynthesis	Core	O-linked	O-GalNAc	Core1
B3GNT3	Biosynthesis	Core	O-linked	O-GalNAc	Core1
C1GALT1C1	Biosynthesis	Core	O-linked	O-GalNAc	Core1
CHST4	Biosynthesis	Core	O-linked	O-GalNAc	Core2
C1GALT1	Biosynthesis	Core	O-linked	O-GalNAc	Core2
GCNT3	Biosynthesis	Core	O-linked	O-GalNAc	Core2
A4GNT	Biosynthesis	Core	O-linked	O-GalNAc	Core2
GCNT1	Biosynthesis	Core	O-linked	O-GalNAc	Core2
GCNT4	Biosynthesis	Core	O-linked	O-GalNAc	Core2
C1GALT1C1	Biosynthesis	Core	O-linked	O-GalNAc	Core2
B3GNT6	Biosynthesis	Core	O-linked	O-GalNAc	Core3
B3GALT5	Biosynthesis	Core	O-linked	O-GalNAc	Core3
GCNT3	Biosynthesis	Core	O-linked	O-GalNAc	Core4
EOGT	Biosynthesis	Core	O-linked	EOGT
OGT	Biosynthesis	Core	O-linked	O-GlcNAc
OGA	Biosynthesis	Core	O-linked	O-GlcNAc
GCNT3	Biosynthesis	Elongation	I-branching
GCNT2	Biosynthesis	Elongation	I-branching
B3GALT1	Biosynthesis	Elongation	LacNAc chain	Type-1 LacNAc	N-glycan elongate
B3GALT2	Biosynthesis	Elongation	LacNAc chain	Type-1 LacNAc	N-glycan elongate
B3GALT1	Biosynthesis	Elongation	LacNAc chain	Type-1 LacNAc	O-glycan elongate
B3GALT2	Biosynthesis	Elongation	LacNAc chain	Type-1 LacNAc	O-glycan elongate
B4GALT1	Biosynthesis	Elongation	LacNAc chain	Type-2 LacNAc	N-glycan elongate
B4GALT3	Biosynthesis	Elongation	LacNAc chain	Type-2 LacNAc	N-glycan elongate
B4GALT4	Biosynthesis	Elongation	LacNAc chain	Type-2 LacNAc	N-glycan elongate
B4GALT2	Biosynthesis	Elongation	LacNAc chain	Type-2 LacNAc	N-glycan elongate
B4GALT5	Biosynthesis	Elongation	LacNAc chain	Type-2 LacNAc	N-glycan elongate
B3GNT2	Biosynthesis	Elongation	LacNAc chain	Type-2 LacNAc	polyLacNAc
B3GNT4	Biosynthesis	Elongation	LacNAc chain	Type-2 LacNAc	polyLacNAc
B3GNT8	Biosynthesis	Elongation	LacNAc chain	Type-2 LacNAc	polyLacNAc
B4GALT1	Biosynthesis	Elongation	LacNAc chain	Type-2 LacNAc	O-glycan elongate
B4GALT3	Biosynthesis	Elongation	LacNAc chain	Type-2 LacNAc	O-glycan elongate
B4GALT4	Biosynthesis	Elongation	LacNAc chain	Type-2 LacNAc	O-glycan elongate
B4GALT2	Biosynthesis	Elongation	LacNAc chain	Type-2 LacNAc	O-glycan elongate
B4GALT5	Biosynthesis	Elongation	LacNAc chain	Type-2 LacNAc	O-glycan elongate
C1GALT1	Biosynthesis	Elongation	LacNAc chain	Type-3 LacNAc
C1GALT1C1	Biosynthesis	Elongation	LacNAc chain	Type-3 LacNAc
B3GALNT2	Biosynthesis	Elongation	LacdiNAc
B4GALNT3	Biosynthesis	Elongation	LacdiNAc
B4GALNT4	Biosynthesis	Elongation	LacdiNAc
FUT1	Biosynthesis	Capping	ABO
FUT2	Biosynthesis	Capping	ABO
ABO	Biosynthesis	Capping	ABO
CHST10	Biosynthesis	Capping	HNK-1
B3GAT1	Biosynthesis	Capping	HNK-1
B3GAT2	Biosynthesis	Capping	HNK-1
B4GALNT2	Biosynthesis	Capping	Sda
FUT7	Biosynthesis	Capping	sLeX
ST3GAL4	Biosynthesis	Capping	sLeX
CHST4	Biosynthesis	Capping	sulfated sLeX
CHST2	Biosynthesis	Capping	sulfated sLeX
CHST5	Biosynthesis	Capping	sulfated sLeX
FUT3	Biosynthesis	Capping	Terminal fucosylation
FUT4	Biosynthesis	Capping	Terminal fucosylation
FUT5	Biosynthesis	Capping	Terminal fucosylation
FUT6	Biosynthesis	Capping	Terminal fucosylation
FUT7	Biosynthesis	Capping	Terminal fucosylation
FUT9	Biosynthesis	Capping	Terminal fucosylation
FUT1	Biosynthesis	Capping	Terminal fucosylation
FUT2	Biosynthesis	Capping	Terminal fucosylation
ST6GALNAC3	Biosynthesis	Capping	Terminal sialylation	Ganglioside
ST6GALNAC4	Biosynthesis	Capping	Terminal sialylation	Ganglioside
ST8SIA3	Biosynthesis	Capping	Terminal sialylation	Ganglioside
ST3GAL2	Biosynthesis	Capping	Terminal sialylation	Ganglioside
ST3GAL5	Biosynthesis	Capping	Terminal sialylation	Ganglioside
ST6GALNAC5	Biosynthesis	Capping	Terminal sialylation	Ganglioside
ST6GALNAC6	Biosynthesis	Capping	Terminal sialylation	Ganglioside
ST8SIA1	Biosynthesis	Capping	Terminal sialylation	Ganglioside
ST8SIA5	Biosynthesis	Capping	Terminal sialylation	Ganglioside
ST6GAL1	Biosynthesis	Capping	Terminal sialylation	N-linked
ST6GAL2	Biosynthesis	Capping	Terminal sialylation	N-linked
ST3GAL3	Biosynthesis	Capping	Terminal sialylation	N-linked
ST3GAL4	Biosynthesis	Capping	Terminal sialylation	N-linked
ST3GAL6	Biosynthesis	Capping	Terminal sialylation	N-linked
ST8SIA2	Biosynthesis	Capping	Terminal sialylation	N-linked
ST8SIA4	Biosynthesis	Capping	Terminal sialylation	N-linked
ST8SIA3	Biosynthesis	Capping	Terminal sialylation	N-linked
ST3GAL1	Biosynthesis	Capping	Terminal sialylation	O-GalNAc
ST6GALNAC1	Biosynthesis	Capping	Terminal sialylation	O-GalNAc
ST6GALNAC2	Biosynthesis	Capping	Terminal sialylation	O-GalNAc
ST8SIA6	Biosynthesis	Capping	Terminal sialylation	O-GalNAc
ST6GAL1	Biosynthesis	Capping	Terminal sialylation	O-GalNAc
ST6GAL2	Biosynthesis	Capping	Terminal sialylation	O-GalNAc
ST3GAL3	Biosynthesis	Capping	Terminal sialylation	O-GalNAc
ST3GAL4	Biosynthesis	Capping	Terminal sialylation	O-GalNAc
ST3GAL6	Biosynthesis	Capping	Terminal sialylation	O-GalNAc
ST8SIA2	Biosynthesis	Capping	Terminal sialylation	O-GalNAc
ST8SIA4	Biosynthesis	Capping	Terminal sialylation	O-GalNAc
ST6GALNAC3	Biosynthesis	Capping	Terminal sialylation	O-GalNAc
ST6GALNAC4	Biosynthesis	Capping	Terminal sialylation	O-GalNAc
ST6GAL1	Biosynthesis	Capping	Terminal sialylation	O-Fucose
ST6GAL2	Biosynthesis	Capping	Terminal sialylation	O-Fucose
CHST4	Biosynthesis	Capping	Terminal sulfation	O-linked sulfation
CHST2	Biosynthesis	Capping	Terminal sulfation	O-linked sulfation
CHST5	Biosynthesis	Capping	Terminal sulfation	O-linked sulfation
CHST1	Biosynthesis	Capping	Terminal sulfation	O-linked sulfation
GAL3ST4	Biosynthesis	Capping	Terminal sulfation	O-linked sulfation
GAL3ST2	Biosynthesis	Capping	Terminal sulfation	O-linked sulfation
GAL3ST3	Biosynthesis	Capping	Terminal sulfation	O-linked sulfation
CHST3	Biosynthesis	Capping	Terminal sulfation	Type-2 LacNAc sulfation
CHST8	Biosynthesis	Capping	Terminal sulfation	LacdiNAc sulfation
CHST9	Biosynthesis	Capping	Terminal sulfation	LacdiNAc sulfation
CHST3	Biosynthesis	Capping	Terminal sulfation	Glycosaminoglycan sulfation	CS/DS sulfation
CHST7	Biosynthesis	Capping	Terminal sulfation	Glycosaminoglycan sulfation	CS/DS sulfation
CHST11	Biosynthesis	Capping	Terminal sulfation	Glycosaminoglycan sulfation	CS/DS sulfation
CHST12	Biosynthesis	Capping	Terminal sulfation	Glycosaminoglycan sulfation	CS/DS sulfation
CHST13	Biosynthesis	Capping	Terminal sulfation	Glycosaminoglycan sulfation	CS/DS sulfation
CHST14	Biosynthesis	Capping	Terminal sulfation	Glycosaminoglycan sulfation	CS/DS sulfation
CHST15	Biosynthesis	Capping	Terminal sulfation	Glycosaminoglycan sulfation	CS/DS sulfation
UST	Biosynthesis	Capping	Terminal sulfation	Glycosaminoglycan sulfation	CS/DS sulfation
NDST1	Biosynthesis	Capping	Terminal sulfation	Glycosaminoglycan sulfation	HS sulfation	HS N-sulfation
NDST2	Biosynthesis	Capping	Terminal sulfation	Glycosaminoglycan sulfation	HS sulfation	HS N-sulfation
NDST3	Biosynthesis	Capping	Terminal sulfation	Glycosaminoglycan sulfation	HS sulfation	HS N-sulfation
NDST4	Biosynthesis	Capping	Terminal sulfation	Glycosaminoglycan sulfation	HS sulfation	HS N-sulfation
HS2ST1	Biosynthesis	Capping	Terminal sulfation	Glycosaminoglycan sulfation	HS sulfation	HS 2-O-sulfation
HS3ST1	Biosynthesis	Capping	Terminal sulfation	Glycosaminoglycan sulfation	HS sulfation	HS 3-O-sulfation
HS3ST2	Biosynthesis	Capping	Terminal sulfation	Glycosaminoglycan sulfation	HS sulfation	HS 3-O-sulfation
HS3ST3A1	Biosynthesis	Capping	Terminal sulfation	Glycosaminoglycan sulfation	HS sulfation	HS 3-O-sulfation
HS3ST3B1	Biosynthesis	Capping	Terminal sulfation	Glycosaminoglycan sulfation	HS sulfation	HS 3-O-sulfation
HS3ST4	Biosynthesis	Capping	Terminal sulfation	Glycosaminoglycan sulfation	HS sulfation	HS 3-O-sulfation
HS3ST5	Biosynthesis	Capping	Terminal sulfation	Glycosaminoglycan sulfation	HS sulfation	HS 3-O-sulfation
HS3ST6	Biosynthesis	Capping	Terminal sulfation	Glycosaminoglycan sulfation	HS sulfation	HS 3-O-sulfation
HS6ST1	Biosynthesis	Capping	Terminal sulfation	Glycosaminoglycan sulfation	HS sulfation	HS 6-O-sulfation
HS6ST2	Biosynthesis	Capping	Terminal sulfation	Glycosaminoglycan sulfation	HS sulfation	HS 6-O-sulfation
HS6ST3	Biosynthesis	Capping	Terminal sulfation	Glycosaminoglycan sulfation	HS sulfation	HS 6-O-sulfation
CHST2	Biosynthesis	Capping	Terminal sulfation	Glycosaminoglycan sulfation	Keratan sulfate sulfation
CHST5	Biosynthesis	Capping	Terminal sulfation	Glycosaminoglycan sulfation	Keratan sulfate sulfation
CHST6	Biosynthesis	Capping	Terminal sulfation	Glycosaminoglycan sulfation	Keratan sulfate sulfation
CHST1	Biosynthesis	Capping	Terminal sulfation	Glycosaminoglycan sulfation	Keratan sulfate sulfation
CHST3	Biosynthesis	Capping	Terminal sulfation	Glycosaminoglycan sulfation	Keratan sulfate sulfation
GAL3ST4	Biosynthesis	Capping	Terminal sulfation	Terminal Gal sulfation
GAL3ST2	Biosynthesis	Capping	Terminal sulfation	Terminal Gal sulfation
GAL3ST3	Biosynthesis	Capping	Terminal sulfation	Terminal Gal sulfation
GAL3ST1	Biosynthesis	Capping	Terminal sulfation	Terminal Gal sulfation
GAL3ST1	Biosynthesis	Capping	Terminal sulfation	GalCer sulfation
GAL3ST4	Biosynthesis	Capping	Terminal sulfation	GlcCer sulfation
GAL3ST2	Biosynthesis	Capping	Terminal sulfation	GlcCer sulfation
GAL3ST3	Biosynthesis	Capping	Terminal sulfation	GlcCer sulfation
GAL3ST1	Biosynthesis	Capping	Terminal sulfation	GlcCer sulfation
TPST1	Biosynthesis	Capping	Terminal sulfation	Protein sulfation
TPST2	Biosynthesis	Capping	Terminal sulfation	Protein sulfation
HEXA	Degradation	GAG	Chondroitin sulfate
HEXB	Degradation	GAG	Chondroitin sulfate
ARSK	Degradation	GAG	Chondroitin sulfate
GUSB	Degradation	GAG	Chondroitin sulfate
GALNS	Degradation	GAG	Chondroitin sulfate
ARSB	Degradation	GAG	Chondroitin sulfate
HEXA	Degradation	GAG	Dermatan sulfate
HEXB	Degradation	GAG	Dermatan sulfate
ARSK	Degradation	GAG	Dermatan sulfate
GUSB	Degradation	GAG	Dermatan sulfate
IDS	Degradation	GAG	Dermatan sulfate
IDUA	Degradation	GAG	Dermatan sulfate
GALNS	Degradation	GAG	Dermatan sulfate
ARSB	Degradation	GAG	Dermatan sulfate
GNS	Degradation	GAG	Heparan sulfate
HPSE	Degradation	GAG	Heparan sulfate
ARSK	Degradation	GAG	Heparan sulfate
GUSB	Degradation	GAG	Heparan sulfate
IDS	Degradation	GAG	Heparan sulfate
IDUA	Degradation	GAG	Heparan sulfate
SGSH	Degradation	GAG	Heparan sulfate
HGSNAT	Degradation	GAG	Heparan sulfate
NAGLU	Degradation	GAG	Heparan sulfate
ARSG	Degradation	GAG	Heparan sulfate
HPSE2	Degradation	GAG	Heparan sulfate
SULF1	Degradation	GAG	Heparan sulfate
SULF2	Degradation	GAG	Heparan sulfate
HYAL2	Degradation	GAG	Hyaluronan
HYAL3	Degradation	GAG	Hyaluronan
HYAL4	Degradation	GAG	Hyaluronan
CEMIP	Degradation	GAG	Hyaluronan
CEMIP2	Degradation	GAG	Hyaluronan
SPAM1	Degradation	GAG	Hyaluronan
HYAL1	Degradation	GAG	Hyaluronan
NEU2	Degradation	GAG	Keratan sulfate
HEXA	Degradation	GAG	Keratan sulfate
HEXB	Degradation	GAG	Keratan sulfate
GLB1	Degradation	GAG	Keratan sulfate
NEU1	Degradation	GAG	Keratan sulfate
NEU3	Degradation	GAG	Keratan sulfate
NEU4	Degradation	GAG	Keratan sulfate
GNS	Degradation	GAG	Keratan sulfate
GALNS	Degradation	GAG	Keratan sulfate
NEU2	Degradation	Glycolipid	Lysosomal
HEXA	Degradation	Glycolipid	Lysosomal
HEXB	Degradation	Glycolipid	Lysosomal
GLB1	Degradation	Glycolipid	Lysosomal
NEU1	Degradation	Glycolipid	Lysosomal
NEU3	Degradation	Glycolipid	Lysosomal
NEU4	Degradation	Glycolipid	Lysosomal
GBA1	Degradation	Glycolipid	Lysosomal
GBA2	Degradation	Glycolipid	Lysosomal
GBA3	Degradation	Glycolipid	Lysosomal
ARSA	Degradation	Glycolipid	Lysosomal
NAGA	Degradation	Glycolipid	Lysosomal
GLA	Degradation	Glycolipid	Lysosomal
GALC	Degradation	Glycolipid	Lysosomal
NEU2	Degradation	N-linked	Cytoplasmic
ENGASE	Degradation	N-linked	Cytoplasmic
MAN2C1	Degradation	N-linked	Cytoplasmic
HEXA	Degradation	N-linked	Lysosomal
HEXB	Degradation	N-linked	Lysosomal
GLB1	Degradation	N-linked	Lysosomal
NEU1	Degradation	N-linked	Lysosomal
NEU3	Degradation	N-linked	Lysosomal
NEU4	Degradation	N-linked	Lysosomal
FUCA1	Degradation	N-linked	Lysosomal
FUCA2	Degradation	N-linked	Extracellular
AGA	Degradation	N-linked	Lysosomal
CTBS	Degradation	N-linked	Lysosomal
MAN2B1	Degradation	N-linked	Lysosomal
MAN2B2	Degradation	N-linked	Lysosomal
MANBA	Degradation	N-linked	Lysosomal
NEU2	Degradation	O-linked	Cytoplasmic
HEXA	Degradation	O-linked	Lysosomal
HEXB	Degradation	O-linked	Lysosomal
GLB1	Degradation	O-linked	Lysosomal
NEU1	Degradation	O-linked	Lysosomal
NEU3	Degradation	O-linked	Lysosomal
NEU4	Degradation	O-linked	Lysosomal
FUCA1	Degradation	O-linked	Lysosomal
FUCA2	Degradation	O-linked	Lysosomal
NAGA	Degradation	O-linked	Lysosomal
PGGHG	Degradation	Other degradation	Collagen
PAPSS1	Donor synthesis	Substituent synthesis	PAPS synthesis
PAPSS2	Donor synthesis	Substituent synthesis	PAPS synthesis
CMAS	Donor synthesis	Nucleotide-sugar synthesis	CMP-Sia
GNE	Donor synthesis	Nucleotide-sugar synthesis	CMP-Sia
RENBP	Donor synthesis	Nucleotide-sugar synthesis	CMP-Sia
NANS	Donor synthesis	Nucleotide-sugar synthesis	CMP-Sia
GFUS	Donor synthesis	Nucleotide-sugar synthesis	GDP-Fuc
FCSK	Donor synthesis	Nucleotide-sugar synthesis	GDP-Fuc
FPGT	Donor synthesis	Nucleotide-sugar synthesis	GDP-Fuc
GMDS	Donor synthesis	Nucleotide-sugar synthesis	GDP-Fuc
G6PC1	Donor synthesis	Nucleotide-sugar synthesis	GDP-Man
HK2	Donor synthesis	Nucleotide-sugar synthesis	GDP-Man
HK1	Donor synthesis	Nucleotide-sugar synthesis	GDP-Man
HK3	Donor synthesis	Nucleotide-sugar synthesis	GDP-Man
GCK	Donor synthesis	Nucleotide-sugar synthesis	GDP-Man
GMPPB	Donor synthesis	Nucleotide-sugar synthesis	GDP-Man
GMPPA	Donor synthesis	Nucleotide-sugar synthesis	GDP-Man
MPI	Donor synthesis	Nucleotide-sugar synthesis	GDP-Man
PMM2	Donor synthesis	Nucleotide-sugar synthesis	GDP-Man
PMM1	Donor synthesis	Nucleotide-sugar synthesis	GDP-Man
GALE	Donor synthesis	Nucleotide-sugar synthesis	UDP-Gal
GALK1	Donor synthesis	Nucleotide-sugar synthesis	UDP-Gal
GALT	Donor synthesis	Nucleotide-sugar synthesis	UDP-Gal
G6PC1	Donor synthesis	Nucleotide-sugar synthesis	UDP-Glc
HK2	Donor synthesis	Nucleotide-sugar synthesis	UDP-Glc
HK1	Donor synthesis	Nucleotide-sugar synthesis	UDP-Glc
HK3	Donor synthesis	Nucleotide-sugar synthesis	UDP-Glc
GCK	Donor synthesis	Nucleotide-sugar synthesis	UDP-Glc
UGP2	Donor synthesis	Nucleotide-sugar synthesis	UDP-Glc
GPI	Donor synthesis	Nucleotide-sugar synthesis	UDP-Glc
PGM2	Donor synthesis	Nucleotide-sugar synthesis	UDP-Glc
PGM1	Donor synthesis	Nucleotide-sugar synthesis	UDP-Glc
GALE	Donor synthesis	Nucleotide-sugar synthesis	UDP-Glc
UGDH	Donor synthesis	Nucleotide-sugar synthesis	UDP-GlcA
AMDHD2	Donor synthesis	Nucleotide-sugar synthesis	UDP-GlcNAc
GNPNAT1	Donor synthesis	Nucleotide-sugar synthesis	UDP-GlcNAc
GNPDA1	Donor synthesis	Nucleotide-sugar synthesis	UDP-GlcNAc
GNPDA2	Donor synthesis	Nucleotide-sugar synthesis	UDP-GlcNAc
PGM3	Donor synthesis	Nucleotide-sugar synthesis	UDP-GlcNAc
GFPT1	Donor synthesis	Nucleotide-sugar synthesis	UDP-GlcNAc
GFPT2	Donor synthesis	Nucleotide-sugar synthesis	UDP-GlcNAc
NAGK	Donor synthesis	Nucleotide-sugar synthesis	UDP-GlcNAc
UAP1	Donor synthesis	Nucleotide-sugar synthesis	UDP-GlcNAc
GALE	Donor synthesis	Nucleotide-sugar synthesis	UDP-GlcNAc
UAP1	Donor synthesis	Nucleotide-sugar synthesis	UDP-GalNAc
GALK2	Donor synthesis	Nucleotide-sugar synthesis	UDP-GalNAc
GALE	Donor synthesis	Nucleotide-sugar synthesis	UDP-GalNAc
UXS1	Donor synthesis	Nucleotide-sugar synthesis	UDP-Xyl
CRPPA	Donor synthesis	Nucleotide-sugar synthesis	CDP-Ribitol
SLC35B2	Transport	Donor transport	Substituent transport	PAPS
SLC35B3	Transport	Donor transport	Substituent transport	PAPS
SLC35A1	Transport	Donor transport	Nucleotide-sugar transport	CMP-Sia
SLC35C1	Transport	Donor transport	Nucleotide-sugar transport	GDP-Fuc
SLC35D2	Transport	Donor transport	Nucleotide-sugar transport	GDP-Man
SLC35A2	Transport	Donor transport	Nucleotide-sugar transport	UDP-Gal
SLC35B4	Transport	Donor transport	Nucleotide-sugar transport	UDP-GlcNAc
SLC35D2	Transport	Donor transport	Nucleotide-sugar transport	UDP-GlcNAc
SLC35A3	Transport	Donor transport	Nucleotide-sugar transport	UDP-GlcNAc
SLC35B4	Transport	Donor transport	Nucleotide-sugar transport	UDP-Xyl
SLC35D2	Transport	Donor transport	Nucleotide-sugar transport	UDP-Glc
SLC35D1	Transport	Donor transport	Nucleotide-sugar transport	UDP-GlcA
SLC35D1	Transport	Donor transport	Nucleotide-sugar transport	UDP-GalNAc
SLC2A1	Transport	Monosaccharide transport	Glc transport
SLC2A10	Transport	Monosaccharide transport	Glc transport
SLC2A12	Transport	Monosaccharide transport	Glc transport
SLC2A2	Transport	Monosaccharide transport	Glc transport
SLC2A3	Transport	Monosaccharide transport	Glc transport
SLC2A4	Transport	Monosaccharide transport	Glc transport
SLC2A5	Transport	Monosaccharide transport	Glc transport
SLC2A8	Transport	Monosaccharide transport	Glc transport
GNPTAB	Transport	Lysosomal targeting
GNPTG	Transport	Lysosomal targeting
NAGPA	Transport	Lysosomal targeting
M6PR	Transport	Lysosomal targeting
IGF2R	Transport	Lysosomal targeting
CASD1	Other	sialic acid metabolism
SIAE	Other	sialic acid metabolism
UGT1A1	Other	Xenobiotic glucuronidation
UGT1A10	Other	Xenobiotic glucuronidation
UGT1A3	Other	Xenobiotic glucuronidation
UGT1A4	Other	Xenobiotic glucuronidation
UGT1A5	Other	Xenobiotic glucuronidation
UGT1A6	Other	Xenobiotic glucuronidation
UGT1A7	Other	Xenobiotic glucuronidation
UGT1A8	Other	Xenobiotic glucuronidation
UGT1A9	Other	Xenobiotic glucuronidation
UGT2A1	Other	Xenobiotic glucuronidation
UGT2B10	Other	Xenobiotic glucuronidation
UGT2B17	Other	Xenobiotic glucuronidation
UGT2B28	Other	Xenobiotic glucuronidation
UGT2B4	Other	Xenobiotic glucuronidation
UGT2A2	Other	Xenobiotic glucuronidation
UGT2A3	Other	Xenobiotic glucuronidation
UGT2B11	Other	Xenobiotic glucuronidation
UGT2B15	Other	Xenobiotic glucuronidation
UGT2B7	Other	Xenobiotic glucuronidation
UGT3A1	Other	Xenobiotic glucuronidation
UGT3A2	Other	Xenobiotic glucuronidation
A3GALT2	Other	Putative/unknown/inactive
GBGT1	Other	Putative/unknown/inactive
CMAHP	Other	Putative/unknown/inactive
ALG1L	Other	Putative/unknown/inactive
ALG1L2	Other	Putative/unknown/inactive
CALR	Other	Glycosylation Regulation
CANX	Other	Glycosylation Regulation
DNAJB11	Other	Glycosylation Regulation
DNAJC10	Other	Glycosylation Regulation
ERLEC1	Other	Glycosylation Regulation
HSP90B1	Other	Glycosylation Regulation
HSPA5	Other	Glycosylation Regulation
HYOU1	Other	Glycosylation Regulation
OS9	Other	Glycosylation Regulation
LMAN2	Other	Glycosylation Regulation
SEL1L	Other	Glycosylation Regulation
